# BDNF Val66Met polymorphism as putative genetic substrate of music-induced plasticity in auditory prediction

**DOI:** 10.1101/2021.04.07.438769

**Authors:** S.E.P. Bruzzone, L. Bonetti, T. Paunio, K. Kantojärvi, M. Kliuchko, P. Vuust, E. Brattico

## Abstract

Predictive processing of sounds depends on the constant updating of priors based on exposure to posteriors, which through repeated exposure mediates learning. The result of such corrections to the model is seen in musicians, whose lifelong training results in measurable plasticity of audio-motor brain anatomy and functionality. It has been suggested that the plasticity of auditory predictive processes depends on the interaction between the environment and the individual’s genetic substrate. However, empirical evidence to this is still missing. BDNF is a critical genetic factor affecting learning and plasticity, and its widely studied functional variant Val66Met single-nucleotide polymorphism offers a unique opportunity to investigate neuroplastic functional changes occurring upon a years-long training. We hypothesised that BDNF gene variations would be driving neuroplasticity of the auditory cortex in musically trained human participants. To this goal, musicians and non-musicians were recruited and divided in Val/Val and Met carriers and their brain activity measured with magnetoencephalography (MEG) while they listened to a regular auditory sequence containing different types of prediction errors. The auditory cortex responses to prediction errors was enhanced in Val/Val carriers who underwent intensive musical training, compared to Met and non-musicians. Our results point at a role of gene-regulated neurotrophic factors in the neural adaptations of auditory processing after long-term training.
