## Supplemental Table 2 for "BDNF Val66Met polymorphism as putative genetic substrate of music-induced plasticity in auditory prediction"

### Sheet: Mus1vsMus0Clusters
Location				Pitch				Rhythm				Slide				Timbre
MEG Channel	Time 1 (ms)	Time 2 (ms)		MEG Channel	Time 1 (ms)	Time 2 (ms)		MEG Channel	Time 1 (ms)	Time 2 (ms)		MEG Channel	Time 1 (ms)	Time 2 (ms)		MEG Channel	Time 1 (ms)	Time 2 (ms)
MEG1922+1923	89.9078	93.2378		MEG0632+0633	129.867	129.867		MEG1042+1043	289.703	291.368		MEG1542+1543	129.867	134.862		MEG2522+2523	91.5728	98.2326
MEG1412+1413	89.9078	91.5728		MEG0712+0713	129.867	129.867		MEG0722+0723	289.703	296.363		MEG1532+1533	129.867	134.862		MEG2642+2643	93.2378	101.563
MEG2122+2123	91.5728	91.5728		MEG1042+1043	129.867	134.862		MEG1112+1113	289.703	293.033		MEG0212+0213	129.867	139.857		MEG2512+2513	94.9027	96.5677
MEG2112+2113	91.5728	93.2378		MEG2412+2413	129.867	131.532		MEG0712+0713	291.368	293.033		MEG1512+1513	131.532	131.532		MEG2542+2543	94.9027	94.9027
MEG1242+1243	91.5728	99.8976		MEG1142+1143	131.532	131.532		MEG0732+0733	291.368	296.363		MEG1722+1723	131.532	134.862		MEG2422+2423	94.9027	111.552
MEG1232+1233	91.5728	104.892		MEG2232+2233	133.197	134.862		MEG1032+1033	291.368	293.033		MEG0222+0223	131.532	141.522		MEG2432+2433	98.2326	111.552
MEG2522+2523	91.5728	98.2326		MEG1122+1123	133.197	133.197		MEG0742+0743	293.033	299.693		MEG1812+1813	131.532	141.522		MEG2322+2323	101.563	103.228
MEG2612+2613	91.5728	98.2326		MEG2222+2223	133.197	134.862		MEG1242+1243	293.033	293.033		MEG1632+1633	131.532	134.862		MEG2442+2443	104.892	104.892
MEG2642+2643	91.5728	98.2326										MEG1842+1843	131.532	133.197
MEG2342+2343	93.2378	93.2378										MEG1912+1913	131.532	133.197
MEG2322+2323	93.2378	101.563										MEG0132+0133	133.197	133.197
MEG1312+1313	93.2378	104.892										MEG1522+1523	133.197	133.197
MEG2432+2433	93.2378	94.9027										MEG1712+1713	133.197	134.862
MEG2512+2513	93.2378	99.8976										MEG0232+0233	133.197	134.862
MEG1322+1323	93.2378	96.5677										MEG1622+1623	133.197	139.857
MEG1332+1333	93.2378	93.2378										MEG1642+1643	133.197	134.862
MEG0932+0933	94.9027	103.228										MEG0412+0413	133.197	133.197
MEG1222+1223	94.9027	96.5677										MEG0442+0443	133.197	133.197
MEG1422+1423	94.9027	96.5677										MEG0432+0433	133.197	134.862
MEG1432+1433	94.9027	96.5677										MEG1822+1823	133.197	133.197
MEG0942+0943	96.5677	96.5677										MEG0712+0713	133.197	133.197
MEG2442+2443	96.5677	96.5677										MEG1732+1733	134.862	134.862
MEG1022+1023	98.2326	103.228										MEG0342+0343	138.192	138.192
MEG1032+1033	98.2326	101.563
MEG1122+1123	98.2326	99.8976
MEG2332+2333	98.2326	98.2326

### Sheet: Mus1vsMus0Sources
Location								Slide								Timbre								Pitch								Rhythm
Brain region	Hemisphere	T-stat		MNI coordinates				Brain region	Hemisphere	T-stat		MNI coordinates				Brain region	Hemisphere	T-stat		MNI coordinates				Brain region	Hemisphere	T-stat		MNI coordinates				Brain region	Hemisphere	T-stat		MNI coordinates
			X	Y	Z						X	Y	Z						X	Y	Z						X	Y	Z						X	Y	Z
Insula	R	4.39	42	-14	8			Rolandic Oper	L	2.97	-38	2	16			Heschl	L	3.31	-54	-14	8			Putamen	R	2.78	26	18	0			Putamen	L	3.94	-30	-14	0
Insula	R	4.36	34	-14	8			Pallidum	L	2.85	-14	2	0			Temporal Sup	L	3.04	-62	-14	8			Putamen	R	2.71	18	18	-8			Insula	L	3.64	-38	-14	0
Insula	R	3.96	42	-6	8			Insula	L	2.82	-30	10	16			ParaHippocamp	L	3.02	-30	-22	-24			Front Sup Orb	R	2.62	18	26	-16			Insula	L	3.51	-38	-6	0
Putamen	R	3.92	34	-6	8			Front Inf Ope	L	2.79	-38	10	16			Insula	R	2.78	34	18	8			Lingual	L	2.56	-6	-54	0			Putamen	L	3.36	-30	-6	0
Insula	R	3.91	34	-14	16			Putamen	L	2.77	-14	10	0			Fusiform	L	2.7	-30	-14	-24			Lingual	L	2.55	-14	-54	-8			Putamen	L	3.25	-30	-14	8
Insula	R	3.89	34	-6	16			Front Inf Ope	L	2.52	-46	10	24			Rolandic Oper	L	2.66	-54	-6	8			Insula	R	2.47	34	18	0			Thalamus	R	3.18	18	-14	16
Insula	R	3.77	42	-14	0			Front Inf Tri	L	2.48	-38	10	24			Putamen	R	2.66	26	10	8			Insula	R	2.37	34	26	0			Caudate	R	3.12	18	-6	24
Rolandic Oper	R	3.75	42	-6	16			Insula	L	2.47	-38	2	8			Hippocampus	L	2.56	-22	-14	-24			Cingulum Mid	L	2.27	-6	-14	40			Pallidum	L	3.11	-22	-6	0
Heschl	R	3.6	50	-14	8			Caudate	L	2.46	-14	10	8			Temporal Mid	L	2.51	-62	-14	0			Front Med Orb	R	2.26	18	18	-16			Putamen	L	3.09	-30	-6	8
Temporal Sup	R	3.52	42	-22	0			Caudate	L	2.44	-6	2	8			Heschl	L	2.46	-46	-14	8			Front Inf Orb	R	2.22	26	34	-8			Thalamus	R	3.08	10	-14	16
Rolandic Oper	R	3.5	42	-14	16			Putamen	L	2.42	-22	2	8			Temporal Sup	L	2.4	-54	-14	0			Supp Motor Ar	L	2.2	-6	-14	48			Caudate	R	2.94	18	-14	24
Insula	R	3.48	34	-22	8			Rolandic Oper	L	2.41	-46	2	16			Fusiform	L	2.35	-30	-6	-32			Lingual	L	2.2	-6	-62	0			Caudate	R	2.92	18	2	24
Temporal Sup	R	3.28	50	-14	0			Caudate	L	2.41	-14	2	16			Temporal Inf	L	2.35	-38	-14	-32			Caudate	R	2.19	18	26	0			Putamen	L	2.92	-22	-6	8
Rolandic Oper	R	3.25	50	-6	16			Rolandic Oper	L	2.41	-46	2	8			ParaHippocamp	L	2.22	-22	-22	-24			Cingulum Mid	R	2.17	2	2	32			Insula	L	2.85	-30	10	16
Insula	R	3.23	42	2	8			Thalamus	L	2.39	-6	-6	0			Insula	R	2.2	34	10	8			Front Med Orb	R	2.17	10	18	-24			Thalamus	L	2.8	-14	-22	0
Rolandic Oper	R	3.17	42	2	16			Front Inf Ope	L	2.38	-46	10	16			Hippocampus	L	2.17	-22	-6	-24			Cingulum Mid	R	2.16	2	-54	32			Putamen	L	2.76	-22	2	8
Insula	R	3.14	42	-6	0			Precuneus	R	2.32	10	-46	8			ParaHippocamp	L	2.16	-22	2	-32			Caudate	R	2.15	10	18	-8			Thalamus	L	2.76	-22	-22	0
Rolandic Oper	R	3.13	50	-6	8			Caudate	L	2.32	-6	10	0			Rolandic Oper	L	2.15	-46	-6	8			Front Med Orb	R	2.14	10	18	-16			Putamen	L	2.74	-30	2	8
Temporal Sup	R	3.08	50	-22	0			Thalamus	L	2.32	-6	-6	8			Fusiform	R	2.14	26	-38	-16			Front Sup Orb	R	2.13	18	26	-24			Temporal Sup	L	2.74	-46	-14	-8
Rolandic Oper	R	3.01	50	-14	16			Temporal Mid	L	2.29	-62	-14	0			ParaHippocamp	L	2.13	-22	-6	-32			Cingulum Mid	L	2.11	-6	2	32			Front Inf Ope	L	2.72	-38	10	16
Thalamus	R	2.94	18	-30	8			Temporal Sup	L	2.28	-54	-6	0			Hippocampus	L	2.12	-22	-14	-16			Calcarine	L	2.11	-14	-62	8			Caudate	R	2.72	18	10	24
Putamen	R	2.92	34	-14	0			Temporal Sup	L	2.27	-54	-14	0			Fusiform	L	2.11	-30	-14	-32			Caudate	L	2.11	-6	2	8			Insula	L	2.63	-38	-6	8
Insula	R	2.9	34	-22	16			Putamen	L	2.27	-30	2	8			Hippocampus	L	2.11	-22	-22	-16			Insula	R	2.11	42	18	0			Thalamus	L	2.55	-14	-22	8
Rolandic Oper	R	2.84	50	2	16			Precentral	L	2.26	-46	2	24			Rolandic Oper	L	2.11	-62	-6	8			Cingulum Mid	L	2.09	-6	-6	48			Insula	L	2.53	-46	-6	0
Temporal Sup	R	2.81	58	-14	8			Rolandic Oper	L	2.23	-54	2	8			Postcentral	L	2.04	-62	-14	16			Cingulum Mid	L	2.08	-6	-6	40			Caudate	R	2.52	18	10	16
Heschl	R	2.75	42	-22	8			Putamen	L	2.21	-14	10	-8			Fusiform	L	2.01	-30	2	-40			Front Inf Orb	R	2.05	18	18	-24			Temporal Sup	L	2.52	-46	-14	0
Temporal Sup	R	2.74	58	-22	0			Temporal Sup	L	2.21	-62	-14	8			Postcentral	L	2	-54	-14	16			Parietal Inf	L	2.04	-38	-38	40			Insula	L	2.48	-30	10	8
Thalamus	R	2.72	18	-22	8			Insula	L	2.18	-46	-6	0			Hippocampus	R	1.99	26	-30	-8			Subgenual	R	2.02	10	10	-16			Putamen	L	2.47	-30	2	0
ParaHippocamp	R	2.68	34	-30	-16			Rolandic Oper	L	2.17	-46	-6	8			Lingual	R	1.99	18	-30	-8			Caudate	R	2.01	10	10	0			Insula	L	2.44	-38	-6	-8
Hippocampus	R	2.65	34	-30	-8			Hippocampus	L	2.16	-14	-6	-16			Fusiform	L	1.96	-22	2	-40			Postcentral	L	2	-38	-30	40			Thalamus	R	2.43	10	-22	8
Front Inf Ope	R	2.59	42	10	8			Front Inf Ope	L	2.12	-54	10	16			Insula	L	1.86	-38	-14	8			Front Sup Orb	R	1.99	18	34	-16			Caudate	R	2.42	18	2	16
Rolandic Oper	R	2.59	50	2	8			Rolandic Oper	L	2.11	-54	-6	8			Temporal Sup	L	1.86	-62	-6	0			Cingulum Post	R	1.99	2	-46	24			Thalamus	R	2.36	10	-22	16
Putamen	R	2.58	26	10	0			Putamen	L	2.11	-22	10	8			Temporal Sup	L	1.81	-46	-14	0			Putamen	R	1.98	18	10	-8			Thalamus	L	2.36	-14	-30	0
Rolandic Oper	R	2.57	42	-22	16			Insula	L	2.11	-30	10	8											Caudate	R	1.96	10	18	0			Insula	L	2.35	-38	-14	8
Temporal Sup	R	2.57	50	-6	0			Temporal Mid	L	2.1	-54	-14	-8											Caudate	R	1.95	10	10	-8			Insula	L	2.34	-38	2	8
Thalamus	R	2.56	10	-30	8			Temporal Mid	L	2.1	-62	-14	-8											Front Med Orb	R	1.93	10	26	-24			Rolandic Oper	L	2.32	-46	-6	8
Front Inf Ope	R	2.54	42	18	8			Front Inf Ope	L	2.09	-38	2	24											Parietal Inf	L	1.93	-30	-38	40			Rolandic Oper	L	2.32	-38	2	16
Temporal Mid	R	2.54	50	-38	-8			Putamen	L	2.03	-22	2	-8											Putamen	R	1.92	26	18	-8			Thalamus	R	2.29	10	-14	8
Temporal Mid	L	2.53	-62	-14	0			Putamen	L	2.01	-22	10	0											Front Inf Orb	R	1.88	26	26	-16			Pallidum	L	2.28	-14	2	0
Temporal Sup	R	2.52	58	-14	0			Heschl	L	2	-54	-14	8											Lingual	L	1.88	-14	-70	-8			Putamen	L	2.27	-22	10	8
Temporal Sup	L	2.51	-54	-14	0			Putamen	R	2	26	10	8											Front Sup Orb	R	1.87	18	34	-24			Pallidum	L	2.26	-22	2	0
Insula	R	2.48	34	18	0			Putamen	R	2	26	10	-8											Supp Motor Ar	L	1.86	-6	2	48			Rolandic Oper	L	2.26	-54	-6	8
Fusiform	R	2.48	34	-38	-16			Pallidum	L	1.98	-22	2	0											Postcentral	L	1.85	-38	-30	48			Cingulum Mid	R	2.25	10	-30	40
Rolandic Oper	R	2.47	58	-14	16			Tempr Pol Sup	L	1.97	-22	10	-32											Cingulum Mid	R	1.85	2	-14	40			Insula	L	2.22	-38	10	8
Temporal Mid	R	2.46	50	-30	-8			Rolandic Oper	L	1.95	-62	2	8											Precuneus	L	1.85	-6	-54	8			Temporal Sup	L	2.19	-46	-6	-8
Hippocampus	R	2.45	26	-38	8			Rolandic Oper	L	1.95	-62	-6	8											Front Inf Ope	R	1.85	42	18	8			Putamen	L	2.18	-30	-6	-8
Temporal Sup	R	2.45	50	-30	0			Precentral	L	1.95	-54	2	16											ParaHippocamp	L	1.83	-14	-30	-16			Front Inf Tri	L	2.17	-38	18	16
Temporal Sup	R	2.45	66	-22	0			Temporal Sup	L	1.92	-46	-14	0											SupraMarginal	L	1.83	-46	-38	32			Front Inf Ope	L	2.17	-46	10	16
Insula	R	2.44	42	18	0			Insula	R	1.91	34	10	8											SupraMarginal	L	1.83	-46	-46	32			Thalamus	R	2.16	18	-14	8
Fusiform	R	2.43	26	-38	-16			Front Inf Ope	L	1.9	-54	10	24											Thalamus	L	1.81	-6	-6	0			Rolandic Oper	L	2.15	-46	2	16
Hippocampus	R	2.4	26	-30	-8			Subgenual	L	1.9	-14	10	-16											Putamen	R	1.8	26	10	-8			Temporal Mid	L	2.11	-54	-14	-8
Rolandic Oper	R	2.4	58	-6	16			Caudate	L	1.88	-14	-6	16											Front Med Orb	R	1.8	10	26	-16			Temporal Sup	L	2.11	-54	-6	0
Temporal Sup	R	2.37	50	-22	8			Temporal Inf	L	1.87	-46	-22	-32																			Caudate	R	2.11	10	2	16
Insula	R	2.37	42	2	0			Front Inf Tri	L	1.86	-38	18	24																			Cingulum Mid	R	2.07	10	-30	32
ParaHippocamp	R	2.35	34	-38	-8			Temporal Mid	L	1.86	-46	-14	-24																			Insula	L	2.05	-30	18	8
Thalamus	R	2.34	18	-14	16			Insula	L	1.85	-38	10	8																			Caudate	R	2.04	18	18	16
Postcentral	R	2.34	58	-6	24			Temporal Sup	L	1.84	-62	-6	0																			Lingual	L	2.03	-22	-54	-8
Temporal Sup	R	2.34	42	-30	8			Temporal Sup	L	1.83	-46	-38	8																			Temporal Sup	L	2.02	-54	-14	0
Putamen	R	2.33	34	-6	0			Precentral	L	1.83	-54	2	24																			Lingual	L	2	-22	-46	-8
Temporal Sup	L	2.33	-54	-6	0			Front Inf Orb	L	1.83	-22	10	-24																			Cingulum Mid	R	1.98	10	-22	40
Rolandic Oper	R	2.32	50	-22	16			Caudate	L	1.83	-6	10	8																			Cingulum Mid	R	1.98	10	-22	32
Temporal Mid	R	2.29	50	-22	-8			Thalamus	L	1.83	-14	-6	0																			Fusiform	L	1.98	-22	-38	-16
Temporal Mid	R	2.29	50	-38	0			Caudate	L	1.82	-14	18	0																			Front Mid	L	1.97	-22	18	40
Fusiform	R	2.28	42	-38	-16			Amygdala	L	1.81	-22	2	-16																			Heschl	L	1.97	-38	-22	8
Insula	R	2.28	34	18	8																											Thalamus	R	1.94	18	-22	16
Temporal Sup	R	2.27	66	-14	8																											Rolandic Oper	L	1.94	-62	-6	8
Putamen	R	2.26	26	10	8																											Precentral	L	1.93	-54	2	16
Temporal Mid	L	2.24	-54	-14	-8																											Postcentral	L	1.92	-62	-6	16
Insula	R	2.23	34	10	8																											Front Sup Med	L	1.92	-6	66	16
Thalamus	R	2.22	18	-30	0																											Temporal Sup	L	1.91	-54	-6	-8
Insula	L	2.18	-46	-6	0																											Thalamus	L	1.91	-14	-14	0
Rolandic Oper	R	2.18	58	-6	8																											Front Mid	L	1.9	-30	10	32
Insula	R	2.17	50	2	0																											Thalamus	L	1.89	-14	-6	0
Putamen	R	2.15	26	-6	8																											Front Sup Med	R	1.89	2	66	16
Temporal Mid	R	2.14	58	-30	0																											Rolandic Oper	L	1.87	-46	2	8
Rolandic Oper	L	2.14	-46	-6	8																											Fusiform	L	1.86	-30	-54	-8
Rolandic Oper	L	2.14	-54	-6	8																											Lingual	R	1.86	18	-102	-8
Front Inf Ope	R	2.14	50	10	16																											Hippocampus	L	1.83	-22	-30	-8
Hippocampus	R	2.14	26	-38	0																											Lingual	R	1.83	10	-46	0
Front Inf Ope	R	2.12	50	10	8																											Postcentral	L	1.83	-54	-6	16
Insula	R	2.12	42	10	0																											Front Inf Tri	L	1.82	-38	10	24
Temporal Sup	R	2.12	50	-38	8
Temporal Mid	R	2.11	58	-22	-8
Temporal Sup	R	2.08	58	-22	8
Pallidum	R	2.08	26	-6	0
Putamen	R	2.07	26	2	0
Temporal Mid	R	2.06	58	-30	-8
Temporal Mid	R	2.05	66	-30	0
Temporal Mid	R	2.05	58	-38	0
Temporal Sup	L	2.05	-62	-6	0
Heschl	L	2.04	-54	-14	8
Rolandic Oper	R	2.03	58	2	16
Front Inf Ope	R	2.03	50	18	8
Temporal Mid	L	2.02	-62	-14	-8
Temporal Sup	L	2.01	-62	-14	8
Fusiform	R	2.01	34	-38	-24
ParaHippocamp	R	1.99	26	-38	-8
Temporal Sup	R	1.99	50	-30	8
Front Inf Tri	R	1.98	50	18	16
Fusiform	R	1.97	42	-38	-24
Insula	L	1.97	-38	-6	0
Temporal Sup	R	1.96	66	-14	0
Insula	L	1.94	-38	-14	0
Hippocampus	R	1.93	34	-22	-8
Rolandic Oper	L	1.92	-62	-6	8
Temporal Sup	R	1.92	58	-30	8
Temporal Mid	R	1.9	66	-22	-8
Temporal Sup	L	1.88	-46	-14	0
Temporal Sup	R	1.86	66	-30	8
Temporal Sup	R	1.83	66	-22	8
Temporal Sup	R	1.82	58	-22	16
SupraMarginal	R	1.82	58	-14	24
Temporal Mid	R	1.82	58	-38	-8
Front Inf Ope	R	1.82	50	18	0
Cingulum Post	R	1.82	10	-38	8
Thalamus	R	1.81	18	-22	16
